# *Ankfn1* vestibular defects in zebrafish require mutations in both ancestral and derived paralogs

**DOI:** 10.1101/2021.09.11.459924

**Authors:** Kevin D. Ross, Jie Ren, Ruilin Zhang, Neil C. Chi, Bruce A. Hamilton

## Abstract

How and to what degree gene duplication events create regulatory innovation, redundancy, or neofunctionalization remain important questions in animal evolution and comparative genetics. *Ankfn1* genes are single copy in most invertebrates, partially duplicated in jawed vertebrates, and only the derived copy retained in most mammals. Null mutations in the single mouse homolog have vestibular and neurological abnormalities. Null mutation of the single Drosophila homolog is typically lethal with severe sensorimotor deficits in rare survivors. The functions and potential redundancy of paralogs in species with two copies is not known. Here we define a vestibular role for *Ankfn1* homologs in zebrafish based on simultaneous disruption of each locus. Zebrafish with both paralogs disrupted showed vestibular defects and early lethality from swim bladder inflation failure. One intact copy at either locus was sufficient to prevent major phenotypes. Our results show that vertebrate *Ankfn1* genes are required for vestibular-related functions, with at least partial redundancy between ancestral and derived paralogs.
