## Supplementary material for "*Ankfn1* vestibular defects in zebrafish require mutations in both ancestral and derived paralogs": Table S1

### Sheet: Sheet1
Species	Common_name	Accession	Holozoa	Metazoa	Phylum	Non-therian_jawed_vertebrate	Class	Order	Paralog_kind	SMART_ANK1	SMART_ANK2	SMART_FN3	SMART_RA	Aligned_GLYLGYLK	note
Trypanosoma cruzi	Euglenoids	XP_819238.1	no	no	Euglenozoa	no	Kinetoplastea	Trypanosomatida	single_ancestral	none	none	none	outlier	GFYVGFFL
Mortierella verticillata	Soil fungus	N/A	no	no	Mucoromycota	no	Mortierellomycetes	Mortierellales	single_ancestral	none	none	none	none	GLYVGLYY
Hesseltinella vesiculosa	Fungus	ORX58682.1	no	no	Mucoromycota	no	Mucoromycetes	Mucorales	single_ancestral	none	none	none	none	none
Monosiga brevicollis	Choanoflagellates	XP_001746650.1	yes	no	-	no	Choanoflagellata	Craspedida	single_ancestral	none	BLAST	YES	none	GLYLSVLV
Salpingoeca rosetta	Choanoflagellate	XP_004996728.1	yes	no	-	no	Choanoflagellata	Craspedida	single_ancestral	none	YES	YES	BLAST	GLYLASVF
Capsaspora owczarzaki	Single cell eukaryote	XP_004345775.2	yes	no	-	no	Filasterea	-	novel_ancestral	none	outlier	YES	none	GVYVAHVM
Dimorphilus gyrociliatus	Worm	CAD5123766.1	yes	yes	Annelida	no	Polychaeta	-	single_ancestral	outlier	YES	YES	YES	GLYVAYLK
Capitella teleta	Annelid worm	ELU02071.1	yes	yes	Annelida	no	Polychaeta	Capitellida	single_ancestral	YES	YES	YES	YES	GLYLGYLK
Argiope bruennichi	Wasp spider	KAF8767906.1	yes	yes	Arthropoda	no	Arachnida	Araneae	single_ancestral	YES	YES	YES	BLAST	GLYVGYMK
Oedothorax gibbosu	Dwarf spider	KAG8179256.1	yes	yes	Arthropoda	no	Arachnida	Araneae	single_ancestral	YES	YES	YES	YES	GLYVAYVK
Parasteatoda tepidariorum	Common house spider	XP_015905523.1	yes	yes	Arthropoda	no	Arachnida	Araneae	single_ancestral	YES	YES	YES	BLAST	GLYVAYVK
Ixodes scapularis	Deer tick	EEC08422.1	yes	yes	Arthropoda	no	Arachnida	Ixodida	single_ancestral	YES	YES	YES	YES	GLYLGYLK
Daphnia pulex	Water flea	EFX71260.1	yes	yes	Arthropoda	no	Branchiopoda	Diplostraca	single_ancestral	YES	YES	YES	YES	GLYLGYLK
Lepeophtheirus salmoni	Salmon louse	CAB4058770.1	yes	yes	Arthropoda	no	Hexanauplia	Siphonostomatoida	single_ancestral	outlier	outlier	outlier	BLAST	GLYLVYVQ
Cryptotermes secundus	Drywood termite	XP_023708237.1	yes	yes	Arthropoda	no	Insecta	Blattodea	single_ancestral	YES	YES	YES	YES	GLYLGYLK
Zootermopsis nevadensis	Nevada termite	XP_021938461.1	yes	yes	Arthropoda	no	Insecta	Blattodea	single_ancestral	YES	YES	YES	YES	GLYLGYLK
Lamprigera yunnana	Chinese firefly	KAF5284381.1	yes	yes	Arthropoda	no	Insecta	Coleoptera	single_ancestral	YES	YES	YES	YES	GLYLAYLK
Sitophilus oryzae	Rice weevil	XP_030754412.1	yes	yes	Arthropoda	no	Insecta	Coleoptera	single_ancestral	YES	YES	YES	YES	GLYLAYLK
Tribolium castaneum	Red flour beetle	XP_015838497.1	yes	yes	Arthropoda	no	Insecta	Coleoptera	single_ancestral	YES	YES	YES	YES	GLYLAYLK
Aedes aegypti	Yellow fever mosquito	EAT35190.1	yes	yes	Arthropoda	no	Insecta	Diptera	single_ancestral	YES	YES	YES	YES	GLYVGYLK
Anopheles gambiae	Mosquito	XP_321358.5	yes	yes	Arthropoda	no	Insecta	Diptera	single_ancestral	YES	YES	BLAST	YES	GLYVGYLK
Ceratitis capitata	Mediterranean fruit fly	CAD6992618.1	yes	yes	Arthropoda	no	Insecta	Diptera	single_ancestral	YES	YES	YES	YES	GLYLGYLK
Culex quinquefascitus	Southern house mosquito	EDS35625.1	yes	yes	Arthropoda	no	Insecta	Diptera	single_ancestral	YES	YES	BLAST	YES	GLYVGYLK
Drosophila grimshawi	Hawaiin fruit fly	EDV94541.1	yes	yes	Arthropoda	no	Insecta	Diptera	single_ancestral	YES	YES	YES	YES	GLYLGYLK
Drosophila melanogaster	Common fruit fly	NP_001189266.1	yes	yes	Arthropoda	no	Insecta	Diptera	single_ancestral	YES	YES	YES	YES	GLYLGYLK
Drosophila mojavenis	Southwest US Fruit Fly	XP_015023556.1	yes	yes	Arthropoda	no	Insecta	Diptera	single_ancestral	YES	YES	YES	YES	GLYLGYLK
Drosophila persimilis	Fruit fly	EDW24709.1	yes	yes	Arthropoda	no	Insecta	Diptera	single_ancestral	YES	YES	YES	YES	GLYLGYLK
Drosophila virilis	Fruit fly	XP_002056009.2	yes	yes	Arthropoda	no	Insecta	Diptera	single_ancestral	YES	YES	YES	YES	GLYLGYLK
Drosophila willistoni	Amazon fruit fly	KRF99415.1	yes	yes	Arthropoda	no	Insecta	Diptera	single_ancestral	YES	YES	YES	YES	GLYIGFLK
Acyrthosiphon pisum	Pea aphid	XP_008187374.1	yes	yes	Arthropoda	no	Insecta	Hemiptera	single_ancestral	outlier	YES	YES	YES	GLYVGYLL
Bemisia tabaci	Silverleaf whitefly	XP_018901613.1	yes	yes	Arthropoda	no	Insecta	Hemiptera	single_ancestral	YES	YES	YES	YES	GLYLGYLK
Cimex lectularius	Bed bug	XP_014240911.1	yes	yes	Arthropoda	no	Insecta	Hemiptera	single_ancestral	YES	YES	YES	YES	GLYLGYLK
Diuraphis noxia	Russian wheat aphid	XP_015369698.1	yes	yes	Arthropoda	no	Insecta	Hemiptera	single_ancestral	outlier	YES	YES	YES	GLYVGYLL
Laodelphax striatellus	Small brown planthopper	RZF48884.1	yes	yes	Arthropoda	no	Insecta	Hemiptera	single_ancestral	YES	YES	YES	YES	GLYLGYLK
Melanaphis sacchari	Sugarcane aphid	XP_025207641.1	yes	yes	Arthropoda	no	Insecta	Hemiptera	single_ancestral	BLAST	YES	YES	YES	GLYVGYLL
Sipha flava	Yellow sugarcane aphid	XP_025415643.1	yes	yes	Arthropoda	no	Insecta	Hemiptera	single_ancestral	YES	YES	YES	YES	GLYVGYLL
Apis mellifera	Western honey bee	XP_016771568	yes	yes	Arthropoda	no	Insecta	Hymenoptera	single_ancestral	YES	YES	YES	YES	GLYLGYLK
Athalia rosae	Coleseed sawfly	XP_012261880.1	yes	yes	Arthropoda	no	Insecta	Hymenoptera	single_ancestral	YES	YES	YES	YES	GLYLGYLK
Belonocnema treatae	Oak gall wasp	XP_033214417.1	yes	yes	Arthropoda	no	Insecta	Hymenoptera	single_ancestral	YES	YES	YES	YES	GLYLGYLK
Bombus impatiens	Common eastern bumble bee	XP_012244937.1	yes	yes	Arthropoda	no	Insecta	Hymenoptera	single_ancestral	YES	YES	YES	YES	GLYLGYLK
Camponotus floridanus	Florida carpenter ant	XP_011265459.2	yes	yes	Arthropoda	no	Insecta	Hymenoptera	single_ancestral	YES	YES	YES	YES	GLYLGYLK
Formica exsecta	Excised wood ant	XP_029672351.1	yes	yes	Arthropoda	no	Insecta	Hymenoptera	single_ancestral	YES	YES	YES	YES	GLYLGYLK
Megachile rotundata	Alfalfa leaf-cutting bee	XP_012152664.1	yes	yes	Arthropoda	no	Insecta	Hymenoptera	single_ancestral	YES	YES	YES	YES	GLYLGYLK
Nasonia vitripennis	Parasitoid wasp	XP_008203081.2	yes	yes	Arthropoda	no	Insecta	Hymenoptera	single_ancestral	YES	YES	YES	YES	GLYLGYLK
Nomia melanderi	Alkali bee	XP_031832649.1	yes	yes	Arthropoda	no	Insecta	Hymenoptera	single_ancestral	YES	YES	YES	YES	GLYLGYLK
Bombyx mori	Domestic silkworm	XP_021207817.2	yes	yes	Arthropoda	no	Insecta	Lepidoptera	single_ancestral	YES	YES	YES	YES	GLYLGYLK
Chilo suppressalis	Striped riceborer	RVE50018.1	yes	yes	Arthropoda	no	Insecta	Lepidoptera	single_ancestral	YES	YES	YES	YES	GLYLGYLK
Papilio polytes	Common Mormon	XP_013143429.1	yes	yes	Arthropoda	no	Insecta	Lepidoptera	single_ancestral	YES	YES	YES	YES	GLYLGYLK
Pararge aegeria	Specked wood butterfly	XP_039754546.1	yes	yes	Arthropoda	no	Insecta	Lepidoptera	single_ancestral	YES	YES	YES	YES	GLYMGYLK
Parnassius apollo	Apollo butterfly	CAG4937103.1	yes	yes	Arthropoda	no	Insecta	Lepidoptera	single_ancestral	YES	YES	YES	YES	GLYLGYLK
Spodoptera frugiperda	Fall armyworm	XP_035432125.1	yes	yes	Arthropoda	no	Insecta	Lepidoptera	single_ancestral	YES	YES	YES	YES	GLYLGYLK
Pediculus humanus corporis	Body Louse	XP_002427232.1	yes	yes	Arthropoda	no	Insecta	Phthiraptera	single_ancestral	YES	YES	YES	YES	GLYLGYLK
Homarus americanus	American lobster	KAG7174880.1	yes	yes	Arthropoda	no	Malacostraca	Decapoda	single_ancestral	YES	YES	BLAST	YES	GLYLGYLK
Penaeus vannamei	Pacific white shrimp	ROT83153.1	yes	yes	Arthropoda	no	Malacostraca	Decapoda	single_ancestral	outlier	YES	YES	YES	GLYLGYLK
Darwinula stevensoni	Ostracod	CAD7241707.1	yes	yes	Arthropoda	no	Ostracoda	Podocopida	single_ancestral	YES	YES	YES	YES	GLYLGYVK
Lingula anatina	Brachiopod	XP_013391701.1	yes	yes	Brachiopoda	no	Lingulata	Lingulida	single_ancestral	YES	YES	YES	YES	GLYLGYLK
Petromyzon marinus	Sea lamprey	XP_032817204.1	yes	yes	Chordata	no	Hyperoartia	Petromyzontiformes	single_ancestral	YES	YES	YES	none	GLYLGYLK
Branchiostoma floridae	Florida lancelet	XP_035695084.1	yes	yes	Chordata	no	Leptocardii	Amphioxiformes	single_ancestral	outlier	YES	YES	YES	GLYIGYLK
Bos mutus	Taurine cattle	MXQ84426.1	yes	yes	Chordata	no	Mammalia	Artiodactyla	single_derived	YES	YES	YES	none	GLYLGYLK
Sus scrofa	Wild boar	XP_020922916.1	yes	yes	Chordata	no	Mammalia	Artiodactyla	single_derived	YES	YES	YES	none	GLYLGYLK
Acinonyx jubatus	Cheetah	XP_026889979.1	yes	yes	Chordata	no	Mammalia	Carnivora	single_derived	YES	YES	YES	none	GLYLGYLK
Ailuropoda melanoleuca	Giant Panda	XP_034496527.1	yes	yes	Chordata	no	Mammalia	Carnivora	single_derived	YES	YES	YES	none	GLYLGYLK
Canis lupus familiaris	Dog	XP_038532939.1	yes	yes	Chordata	no	Mammalia	Carnivora	single_derived	YES	YES	YES	none	GLYLGYLK
Phyllostomus discolor	Pale spear-nosed bat	KAF6092186.1	yes	yes	Chordata	no	Mammalia	Chiroptera	single_derived	YES	YES	YES	none	GLYLGYLK
Dasypus novemcinctus	Nine-banded armadillo	XP_012376176.2	yes	yes	Chordata	no	Mammalia	Cingulata	single_derived	YES	YES	YES	none	GLYLGFLK
Sarcophilus harrisii	Tasmanian devil	XP_031822302.1	yes	yes	Chordata	no	Mammalia	Dasyuromorphia	single_derived	YES	YES	YES	none	GLYLGYLK
Monodelphis domestica	Opossum	XP_007481936.1	yes	yes	Chordata	no	Mammalia	Didelphimorphia	single_derived	YES	YES	YES	none	GLYLGYLK
Phascolarctos cinereus	Koala	XP_020847619.1	yes	yes	Chordata	no	Mammalia	Diprotodontia	single_derived	YES	YES	YES	none	GLYLGYLK
Talpa occidentalis	Iberian mole	XP_037347997.1	yes	yes	Chordata	no	Mammalia	Eulipotyphla	single_derived	YES	YES	YES	none	GLYLGYLK
Ornithorhynchus anatinus	Duck-billed platypus	XP_039767060.1	yes	yes	Chordata	no	Mammalia	Monotremata	ancestral	YES	YES	YES	YES	GLYLGYLK
Ornithorhynchus anatinus	Duck-billed platypus	XP_028935439.1	yes	yes	Chordata	no	Mammalia	Monotremata	derived	YES	YES	YES	none	GLYLGYLK
Choloepus didactylus	Southern two-toed sloth	XP_037665457.1	yes	yes	Chordata	no	Mammalia	Pilosa	single_derived	YES	YES	YES	none	GLYLGFLK
Callithrix jacchus	Common marmoset	XP_035157036.1	yes	yes	Chordata	no	Mammalia	Primates	single_derived	YES	YES	YES	none	GLYLGYLK
Homo sapiens	Human	XP_011522730.1	yes	yes	Chordata	no	Mammalia	Primates	single_derived	YES	YES	YES	none	GLYLGYLK
Microcebus murinus	Gray mouse lemur	XP_012591496.1	yes	yes	Chordata	no	Mammalia	Primates	single_derived	YES	YES	YES	none	GLYLGYLK
Pan troglodytes	Chimpanzee	PNI58265.1	yes	yes	Chordata	no	Mammalia	Primates	single_derived	YES	YES	YES	none	GLYLGYLK
Pongo abelii	Sumatran orangutan	PNJ65930.1	yes	yes	Chordata	no	Mammalia	Primates	single_derived	YES	YES	YES	none	GLYLGYLK
Cavia porcellus	Guinea Pig	XP_013004910.2	yes	yes	Chordata	no	Mammalia	Rodentia	single_derived	YES	YES	YES	none	GLYLGYLK
Dipodomys spectabilis	Banner-tailed kangaroo rat	XP_042530001	yes	yes	Chordata	no	Mammalia	Rodentia	single_derived	YES	YES	YES	none	GLYLGYLK
Mus musculus	House mouse	NP_001314739.1	yes	yes	Chordata	no	Mammalia	Rodentia	single_derived	YES	YES	YES	none	GLYLGYLK
Rattus norvegicus	Brown rat	XP_038943306.1	yes	yes	Chordata	no	Mammalia	Rodentia	single_derived	YES	YES	YES	none	GLYLGYLK
Tupaia chinensis	Chinese tree shrew	XP_006154731.1	yes	yes	Chordata	no	Mammalia	Scandentia	single_derived	YES	YES	YES	none	GLYLGYLK
Acipenser ruthenus	Sterlet	XP_033908905.1	yes	yes	Chordata	yes	Actinopteri	Acipenseriformes	ancestral	YES	YES	YES	YES	GLYLGYLK
Acipenser ruthenus	Sterlet	XP_034784488.1	yes	yes	Chordata	yes	Actinopteri	Acipenseriformes	derived	YES	YES	YES	none	GLYLGYLK
Anguilla anguilla	European eel	XP_035261552.1	yes	yes	Chordata	yes	Actinopteri	Anguilliformes	ancestral	YES	YES	YES	YES	GLYLGYLK
Anguilla anguilla	European eel	XP_035263128.1	yes	yes	Chordata	yes	Actinopteri	Anguilliformes	derived	YES	YES	YES	none	GLYLGYLK
Oryzias latipes	Japanese rice fish	XP_023804876.1	yes	yes	Chordata	yes	Actinopteri	Beloniformes	ancestral	YES	YES	YES	YES	GLYLGYLK
Oryzias latipes	Japanese rice fish	XP_023805304.1	yes	yes	Chordata	yes	Actinopteri	Beloniformes	derived	YES	YES	YES	none	GLYLGYLK
Haplochromis burtoni	Cichlid fish	XP_005935616.1	yes	yes	Chordata	yes	Actinopteri	Cichliformes	ancestral	YES	YES	YES	YES	GLYLGYLK
Haplochromis burtoni	Cichlid fish	XP_042069085.1	yes	yes	Chordata	yes	Actinopteri	Cichliformes	derived	YES	YES	YES	none	GLYLGYLK
Danio rerio	Zebrafish	XP_021326079.1	yes	yes	Chordata	yes	Actinopteri	Cypriniformes	ancestral	YES	YES	YES	YES	GLYLGYLK
Danio rerio	Zebrafish	XP_021336045.1	yes	yes	Chordata	yes	Actinopteri	Cypriniformes	derived	YES	YES	YES	none	GLYLGYLK
Sinocyclocheilus anshuiensis	Ray-fin fish	XP_016314188.1	yes	yes	Chordata	yes	Actinopteri	Cypriniformes	ancestral	YES	YES	YES	YES	GLYLGYLK
Sinocyclocheilus anshuiensis	Ray-fin fish	XP_016360235.1	yes	yes	Chordata	yes	Actinopteri	Cypriniformes	derived	YES	YES	YES	none	GLYLGYLK
Megalops atlanticus	Atlantic tarpon	KAG7491997.1	yes	yes	Chordata	yes	Actinopteri	Elopiformes	ancestral	YES	YES	YES	YES	GLYLGYLK
Megalops atlanticus	Atlantic tarpon	KAG7491711.1	yes	yes	Chordata	yes	Actinopteri	Elopiformes	derived	YES	YES	YES	none	GLYLGYLK
Esox lucius	Northern pike	XP_012989301.2	yes	yes	Chordata	yes	Actinopteri	Esociformes	ancestral	YES	YES	YES	YES	GLYLGYLK
Esox lucius	Northern pike	XP_012987484.3	yes	yes	Chordata	yes	Actinopteri	Esociformes	derived	YES	YES	YES	none	GLYLGYLK
Scleropages formosus	Asian bonytongue	XP_029102352.1	yes	yes	Chordata	yes	Actinopteri	Osteoglossiformes	ancestral	YES	YES	YES	YES	GLYLGYLK
Scleropages formosus	Asian bonytongue	XP_018616900.1	yes	yes	Chordata	yes	Actinopteri	Osteoglossiformes	derived	YES	YES	YES	none	GLYLGYLK
Pungitius pungitius	Ninespine stickleback	XP_037319022.1	yes	yes	Chordata	yes	Actinopteri	Perciformes	ancestral	YES	YES	YES	YES	GLYLGYLK
Pungitius pungitius	Ninespine stickleback	XP_037320193.1	yes	yes	Chordata	yes	Actinopteri	Perciformes	derived	YES	YES	YES	none	GLYLGYLK
Sebastes umbrosus	Honeycomb rockfish	XP_037610730.1	yes	yes	Chordata	yes	Actinopteri	Perciformes	ancestral	YES	YES	YES	YES	GLYLGYLK
Sebastes umbrosus	Honeycomb rockfish	XP_037610454.1	yes	yes	Chordata	yes	Actinopteri	Perciformes	derived	YES	YES	YES	none	GLYLGYLK
Monopterus albus	Asian swamp eel	XP_020461769.1	yes	yes	Chordata	yes	Actinopteri	Synbranchiformes	ancestral	YES	YES	YES	YES	GLYLGYLK
Monopterus albus	Asian swamp eel	XP_020472362.1	yes	yes	Chordata	yes	Actinopteri	Synbranchiformes	derived	YES	YES	YES	none	GLYLGYLK
Syngnathus acus	Greater pipefish	XP_037134366.1	yes	yes	Chordata	yes	Actinopteri	Syngnathiformes	ancestral	YES	YES	YES	YES	GLYLGYLK
Syngnathus acus	Greater pipefish	XP_037133943.1	yes	yes	Chordata	yes	Actinopteri	Syngnathiformes	derived	YES	YES	YES	none	GLYLGYLK
Takifugu rubripes	Japanese puffer	XP_029703127.1	yes	yes	Chordata	yes	Actinopteri	Tetraodontiformes	ancestral	YES	YES	YES	YES	GLYLGYLK
Takifugu rubripes	Japanese puffer	XP_029707237.1	yes	yes	Chordata	yes	Actinopteri	Tetraodontiformes	derived	outlier	YES	YES	none	GLYLGYLK
Nanorana parkeri	High Himalaya frog	XP_018428997.1	yes	yes	Chordata	yes	Amphibia	Anura	ancestral	YES	YES	YES	BLAST	GLYLGYLK
Nanorana parkeri	High Himalaya frog	XP_018409570.1	yes	yes	Chordata	yes	Amphibia	Anura	derived	YES	YES	YES	none	GLYLGYLK
Rana temporaria	Common frog	XP_040212544.1	yes	yes	Chordata	yes	Amphibia	Anura	ancestral	YES	YES	YES	YES	GLYLGYLK
Rana temporaria	Common frog	XP_040186632.1	yes	yes	Chordata	yes	Amphibia	Anura	derived	YES	YES	YES	none	GLYLGYLK
Xenopus tropicalis	Western clawed frog	XP_017953075.1	yes	yes	Chordata	yes	Amphibia	Anura	ancestral	YES	YES	YES	BLAST	GLYLGYLK
Xenopus tropicalis	Western clawed frog	XP_031750669.1	yes	yes	Chordata	yes	Amphibia	Anura	derived	YES	YES	YES	none	GLYLGYLK
Geotrypetes seraphini	Gaboon caecilian	XP_033819376.1	yes	yes	Chordata	yes	Amphibia	Gymnophiona	ancestral	YES	YES	YES	YES	GLYLGYLK
Geotrypetes seraphini	Gaboon caecilian	XP_033817847.1	yes	yes	Chordata	yes	Amphibia	Gymnophiona	derived	YES	YES	YES	none	GLYLGYLK
Rhinatrema bivittatum	Two-lined caecilian	XP_029432382.1	yes	yes	Chordata	yes	Amphibia	Gymnophiona	ancestral	YES	YES	YES	YES	GLYLGYLK
Rhinatrema bivittatum	Two-lined caecilian	XP_029456551.1	yes	yes	Chordata	yes	Amphibia	Gymnophiona	derived	YES	YES	YES	none	GLYLGYLK
Aquila chrysaetos chrysaetos	Golden eagle	XP_029858161.1	yes	yes	Chordata	yes	Aves	Accipitriformes	ancestral	YES	YES	YES	YES	GLYLGYLK
Aquila chrysaetos chrysaetos	Golden eagle	XP_029872112.1	yes	yes	Chordata	yes	Aves	Accipitriformes	derived	YES	YES	YES	none	GLYLGYLK
Aythya fuligula	Tufted duck	XP_032053673.1	yes	yes	Chordata	yes	Aves	Anseriformes	ancestral	YES	YES	YES	BLAST	GLYLGYLK
Aythya fuligula	Tufted duck		yes	yes	Chordata	yes	Aves	Anseriformes	derived	YES	YES	YES	none	GLYLGYLK
Cygnus atratus	Black swan	XP_035404818.1	yes	yes	Chordata	yes	Aves	Anseriformes	ancestral	YES	YES	YES	YES	GLYLGYLK
Cygnus atratus	Black swan	XP_035414714.1	yes	yes	Chordata	yes	Aves	Anseriformes	derived	YES	YES	YES	none	GLYLGYLK
Calypte anna	Anna's hummingbird	XP_030315585.1	yes	yes	Chordata	yes	Aves	Apodiformes	ancestral	YES	YES	YES	YES	GLYLGYLK
Calypte anna	Anna's hummingbird	XP_030317781.1	yes	yes	Chordata	yes	Aves	Apodiformes	derived	YES	YES	YES	none	GLYLGYLK
Apteryx mantelli mantelli	North Island brown kiwi	XP_013795427.1	yes	yes	Chordata	yes	Aves	Apterygiformes	ancestral	YES	YES	YES	YES	GLYLGYLK	Manually edited to remove singleton insertion, likely intron
Apteryx mantelli mantelli	North Island brown kiwi	XP_013808531.1	yes	yes	Chordata	yes	Aves	Apterygiformes	derived	YES	YES	YES	none	GLYLGYLK
Calidris pugnax	Ruff	XP_014814339.1	yes	yes	Chordata	yes	Aves	Charadriiformes	ancestral	YES	YES	YES	YES	GLYLGYLK
Calidris pugnax	Ruff	XP_014804844.1	yes	yes	Chordata	yes	Aves	Charadriiformes	derived	YES	YES	YES	none	GLYLGYLK
Columba livia	Rock dove	XP_021147519.1	yes	yes	Chordata	yes	Aves	Columbiformes	ancestral	YES	YES	YES	YES	GLYLGYLK
Columba livia	Rock dove	XP_021144115.1	yes	yes	Chordata	yes	Aves	Columbiformes	derived	YES	YES	YES	none	GLYLGYLK
Falco peregrinus	Peregrine Falcon	XP_027647684.1	yes	yes	Chordata	yes	Aves	Falconiformes	ancestral	YES	YES	YES	BLAST	GLYLGYLK
Falco peregrinus	Peregrine Falcon	XP_013159651.1	yes	yes	Chordata	yes	Aves	Falconiformes	derived	YES	YES	YES	none	GLYLGYLK
Gallus gallus	Red junglefowl	XP_025010915.2	yes	yes	Chordata	yes	Aves	Galliformes	ancestral	YES	YES	YES	YES	GLYLGYLK
Gallus gallus	Red junglefowl	XP_040542259.1	yes	yes	Chordata	yes	Aves	Galliformes	derived	YES	YES	YES	none	GLYLGYLK
Meleagris gallopavo	Wild turkey	XP_010718174.1	yes	yes	Chordata	yes	Aves	Galliformes	ancestral	YES	YES	YES	YES	GLYLGYLK
Meleagris gallopavo	Wild turkey	XP_019477310.1	yes	yes	Chordata	yes	Aves	Galliformes	derived	YES	YES	YES	none	GLYLGYLK
Corvus brachyrhynchos	American crow	XP_017601171.1	yes	yes	Chordata	yes	Aves	Passeriformes	ancestral	YES	YES	YES	BLAST	GLYLGYLK
Corvus brachyrhynchos	American crow	XP_017594671.1	yes	yes	Chordata	yes	Aves	Passeriformes	derived	outlier	YES	YES	none	GLYLGYLK
Taeniopygia guttata	Zebra finch	XP_030140283.1	yes	yes	Chordata	yes	Aves	Passeriformes	ancestral	YES	YES	YES	YES	GLYLGYLK
Taeniopygia guttata	Zebra finch	XP_030143086.1	yes	yes	Chordata	yes	Aves	Passeriformes	derived	YES	YES	YES	none	GLYLGYLK
Melopsittacus undulatus	Budgerigar	XP_030906121.2	yes	yes	Chordata	yes	Aves	Psittaciformes	ancestral	outlier	YES	YES	YES	GLYLGYLK
Melopsittacus undulatus	Budgerigar	XP_012983769.2	yes	yes	Chordata	yes	Aves	Psittaciformes	derived	YES	YES	YES	none	GLYLGYLK
Aptenodytes forsteri	Emperor penguin	XP_019327232.1	yes	yes	Chordata	yes	Aves	Sphenisciformes	ancestral	YES	YES	YES	YES	GLYLGYLK
Aptenodytes forsteri	Emperor penguin	XP_019329774.1	yes	yes	Chordata	yes	Aves	Sphenisciformes	derived	YES	YES	YES	none	GLYLGYLK
Athene cunicularia	Burrowing owl	XP_026714897.1	yes	yes	Chordata	yes	Aves	Strigiformes	ancestral	YES	YES	YES	BLAST	GLYLGYLK
Athene cunicularia	Burrowing owl	XP_026716887.1	yes	yes	Chordata	yes	Aves	Strigiformes	derived	YES	YES	YES	none	GLYLGYLK
Tyto alba	Barn owl	XP_032859862.1	yes	yes	Chordata	yes	Aves	Strigiformes	ancestral	YES	YES	YES	YES	GLYLGYLK
Tyto alba	Barn owl	XP_032858484.2	yes	yes	Chordata	yes	Aves	Strigiformes	derived	YES	YES	YES	none	GLYLGYLK
Nothoprocta perdicaria	Chilean tinamou	XP_025900270.1	yes	yes	Chordata	yes	Aves	Tinamiformes	ancestral	YES	YES	YES	YES	GLYLGYLK
Nothoprocta perdicaria	Chilean tinamou	XP_025902707.1	yes	yes	Chordata	yes	Aves	Tinamiformes	derived	YES	YES	YES	none	GLYLGYLK
Scyliorhinus canicula	Smaller spotted cat shark	XP_038675947.1	yes	yes	Chordata	yes	Chondrichthyes	Carcharhiniformes	ancestral	YES	YES	YES	YES	GLYLGYLK
Scyliorhinus canicula	Smaller spotted cat shark	XP_038639608.1	yes	yes	Chordata	yes	Chondrichthyes	Carcharhiniformes	derived	outlier	YES	YES	none	GLYLGYLK
Carcharodon carcharias	Great white shark	XP_041062845.1	yes	yes	Chordata	yes	Chondrichthyes	Lamniformes	ancestral	YES	YES	YES	YES	GLYLGYLK
Carcharodon carcharias	Great white shark	XP_041033461.1	yes	yes	Chordata	yes	Chondrichthyes	Lamniformes	derived	YES	YES	YES	none	GLYLGYLK
Rhincodon typus	Whale shark	XP_020385650.1	yes	yes	Chordata	yes	Chondrichthyes	Orectolobiformes	ancestral	YES	YES	YES	YES	GLYLGYLK
Rhincodon typus	Whale shark	XP_020372038.1	yes	yes	Chordata	yes	Chondrichthyes	Orectolobiformes	derived	YES	YES	YES	none	GLYLGYLK
Alligator mississippiensis	American alligator	XP_019348609.1	yes	yes	Chordata	yes	Reptilia	Crocodylia	ancestral	YES	YES	YES	YES	GLYLGYLK
Alligator mississippiensis	American alligator	XP_019349911.1	yes	yes	Chordata	yes	Reptilia	Crocodylia	derived	YES	YES	YES	none	GLYLGYLK
Gekko japonicus	Japanese gecko	XP_015261142.1	yes	yes	Chordata	yes	Reptilia	Squamata	ancestral	YES	YES	YES	YES	GLYLGYLK	Manually edited to remove singleton insertion, likely intron
Gekko japonicus	Japanese gecko	XP_015262335.1	yes	yes	Chordata	yes	Reptilia	Squamata	derived	YES	YES	YES	none	GLYLGFLK
Pogona vitticeps	Bearded dragon	XP_020663845.1	yes	yes	Chordata	yes	Reptilia	Squamata	ancestral	YES	YES	YES	YES	GLYLGYLK
Pogona vitticeps	Bearded dragon	XP_020641852.1	yes	yes	Chordata	yes	Reptilia	Squamata	derived	YES	YES	YES	none	GLYLGYLK
Thamnophis elegans	Western terrestrial garter snake	XP_032086179.1	yes	yes	Chordata	yes	Reptilia	Squamata	ancestral	YES	YES	YES	YES	GLYLGYLK
Thamnophis elegans	Western terrestrial garter snake	XP_032066170.1	yes	yes	Chordata	yes	Reptilia	Squamata	derived	YES	YES	YES	none	GLYLGYLK
Zootoca vivipara	Common lizard	XP_034987497.1	yes	yes	Chordata	yes	Reptilia	Squamata	ancestral	YES	YES	YES	YES	GLYLGYLK
Zootoca vivipara	Common lizard	XP_034959727.1	yes	yes	Chordata	yes	Reptilia	Squamata	derived	YES	YES	YES	none	GLYLGYLK
Chelonia mydas	Green sea turtle	XP_037767421.1	yes	yes	Chordata	yes	Reptilia	Testudines	ancestral	YES	YES	YES	YES	GLYLGYLK
Chelonia mydas	Green sea turtle	XP_037770556.1	yes	yes	Chordata	yes	Reptilia	Testudines	derived	YES	YES	YES	none	GLYLGYLK
Chelonoidis abingdonii	Pinta Island tortoise	XP_032655245.1	yes	yes	Chordata	yes	Reptilia	Testudines	ancestral	YES	YES	YES	YES	GLYLAYLK
Chelonoidis abingdonii	Pinta Island tortoise	XP_032661537.1	yes	yes	Chordata	yes	Reptilia	Testudines	derived	YES	YES	YES	none	GLYLGYLK
Gopherus evgoodei	Goodes thornscrub tortois	XP_030401485.1	yes	yes	Chordata	yes	Reptilia	Testudines	ancestral	YES	YES	YES	YES	GLYLAYLK
Gopherus evgoodei	Goodes thornscrub tortois	XP_030390332.1	yes	yes	Chordata	yes	Reptilia	Testudines	derived	YES	YES	YES	none	GLYLGYLK
Mauremys reevesii	Reeves's turtle	XP_039348534.1	yes	yes	Chordata	yes	Reptilia	Testudines	ancestral	YES	YES	YES	YES	GLYLAYLK
Mauremys reevesii	Reeves's turtle	XP_039357500.1	yes	yes	Chordata	yes	Reptilia	Testudines	derived	YES	YES	YES	none	GLYLGYLK
Latimeria chalumnae	West Indian Ocean coelacanth	XP_014346428.1	yes	yes	Chordata	yes	Sarcopterygii	Coelacanthiformes	ancestral	YES	YES	YES	YES	GLYLGFLK
Latimeria chalumnae	West Indian Ocean coelacanth	XP_014346212.1	yes	yes	Chordata	yes	Sarcopterygii	Coelacanthiformes	derived	outlier	YES	YES	none	GLYLGYLK
Exaiptasia pallida	Sea anemone	XP_020901377.1	yes	yes	Cnidaria	no	Anthozoa	Actiniaria	single_ancestral	outlier	none	YES	YES	GMYIGYLK
Nematostella vectensis	Starlet sea anemone	XP_032228889.1	yes	yes	Cnidaria	no	Anthozoa	Actiniaria	single_ancestral	none	outlier	YES	YES	GMYIGYLK
Acropora digitifera	Coral	XP_015760816.1	yes	yes	Cnidaria	no	Anthozoa	Scleractinia	single_ancestral	outlier	YES	YES	YES	GLYIGYLK
Orbicella faveolata	Mountainous star coral	XP_020625550.1	yes	yes	Cnidaria	no	Anthozoa	Scleractinia	single_ancestral	outlier	YES	YES	YES	GLYIGYLK
Asterias rubens	European starfish	XP_033630217.1	yes	yes	Echinodermata	no	Asteroidea	Forcipulatida	single_ancestral	YES	YES	YES	YES	GLYLGYLK
Acanthaster planci	Crown-of-thorns starfish	XP_022089294.1	yes	yes	Echinodermata	no	Asteroidea	Valvatida	single_ancestral	YES	YES	YES	YES	GLYLGYLK
Patiria miniata	Bat star	XP_038067071.1	yes	yes	Echinodermata	no	Asteroidea	Valvatida	single_ancestral	YES	YES	YES	YES	GLYIGFLK
Anneissia japonica	Sea lily	XP_033108696.1	yes	yes	Echinodermata	no	Crinoidea	Comatulida	single_ancestral	YES	YES	YES	YES	GLYLGYMK
Strongylocentrotus purpuratus	Purple sea urchin	XP_030840026.1	yes	yes	Echinodermata	no	Echinoidea	Camarodonta	single_ancestral	YES	YES	YES	YES	GLYVGYLK
Lytechinus variegatus	Green sea urchin	XP_041473242.1	yes	yes	Echinodermata	no	Echinoidea	Temnopleuroida	single_ancestral	YES	YES	YES	YES	GLYVGYLK
Saccoglossus kowalevskii	Acorn worms	XP_006816761.1	yes	yes	Hemichordata	no	Enteropneusta	Enteropneusta	single_ancestral	YES	YES	YES	YES	GLYVGYLK
Mytilus galloprovincialis	Mediterranean mussel	VDI52286.1	yes	yes	Mollusca	no	Bivalvia	Mytiloida	single_ancestral	YES	YES	YES	YES	GLYICYLK
Crassostrea gigas	Pacific oyster	XP_034312273.1	yes	yes	Mollusca	no	Bivalvia	Ostreoida	single_ancestral	YES	YES	YES	YES	GLYLGYLK
Mizuhopecten yessoensis	Yesso scallop	XP_021361614.1	yes	yes	Mollusca	no	Bivalvia	Pectinida	single_ancestral	YES	YES	YES	YES	GLYLGYLK
Pecten maximus	Great scallop	XP_033746779.1	yes	yes	Mollusca	no	Bivalvia	Pectinida	single_ancestral	YES	YES	YES	YES	GLYLGYLK
Octopus sinensis	East Asian common octopus	XP_029650257.2	yes	yes	Mollusca	no	Cephalopoda	Octopoda	single_ancestral	YES	YES	YES	YES	GLYLGYLK
Aplysia californica	Sea hare	XP_012935086.1	yes	yes	Mollusca	no	Gastropoda	Aplysiida	single_ancestral	YES	YES	YES	BLAST	GLYLGYIK
Pomacea canaliculata	Apple snail	XP_025094543.1	yes	yes	Mollusca	no	Gastropoda	Architaenioglossa	single_ancestral	YES	YES	YES	YES	GLYLGFLK
Biomphalaria glabrata	Freshwater snail	XP_013063326.1	yes	yes	Mollusca	no	Gastropoda	Euthyneura	single_ancestral	none	YES	YES	none	GLYLGYVK
Lottia gigantea	Owl limpet (sea snail)	XP_009063515.1	yes	yes	Mollusca	no	Gastropoda	Patellogastropoda	single_ancestral	none	YES	YES	YES	GLYLGYLK
Brugia malayi	Roundworm	XP_001899289.1	yes	yes	Nematoda	no	Chromadorea	Rhabditida	single_ancestral	YES	YES	YES	YES	none
Caenorhabditis elegans	Nematode	NP_001361971.1	yes	yes	Nematoda	no	Chromadorea	Rhabditida	single_ancestral	none	outlier	YES	BLAST	GLYVGYLK
Caenorhabditis remanei	Nematode	XP_003117978.1	yes	yes	Nematoda	no	Chromadorea	Rhabditida	single_ancestral	none	none	YES	BLAST	GLYVGYLK
Onchocerca flexuosa	Deer filarial worm	OZC09960.1	yes	yes	Nematoda	no	Chromadorea	Rhabditida	single_ancestral	YES	YES	YES	YES	none
Strongyloides ratti	Threadworm	XP_024509908.1	yes	yes	Nematoda	no	Chromadorea	Rhabditida	single_ancestral	YES	YES	YES	none	GLYLCYLK
Trichinella spiralis	Nematode Parasite	XP_003377333.1	yes	yes	Nematoda	no	Enoplea	Trichinellida	single_ancestral	none	none	YES	BLAST	GLYLGYLK
Trichuris suis	Pig whipworm	KFD66673.1	yes	yes	Nematoda	no	Enoplea	Trichinellida	single_ancestral	YES	YES	BLAST	YES	GLYMGYVK
Trichoplax adhaerens	Multicell organism	XP_002109630.1	yes	yes	Placozoa	no	-	-	single_ancestral	none	none	YES	none	GLYLGYVK
Amphimedon queenslandica	Sponge	XP_019852930.1	yes	yes	Porifera	no	Demospongiae	Haplosclerida	single_ancestral	outlier	outlier	YES	outlier	GLYLGYLK
Adineta steineri	Rotifer	CAF1275538.1	yes	yes	Rotifera	no	Eurotatoria	Adinetida	single_ancestral	outlier	outlier	YES	outlier	GLYVAYLK
Rotaria sordida	Rotifer	CAF0817830.1	yes	yes	Rotifera	no	Eurotatoria	Bdelloidea	single_ancestral	outlier	outlier	YES	outlier	GLYVAYLK
