## Supplementary material for "*Ankfn1* vestibular defects in zebrafish require mutations in both ancestral and derived paralogs": Table S2

### Sheet: Table S2
Oligo Purpose	Oligo Name	Sequence
sgRNA Template (Chr12)	T7_Chr12.F	TAATACGACTCACTATAGGTTTCAGGTAACCCAGATAAGTTTTAGAGCTAGAAATAGCAAGTTAAAATAAGGCTAGTCCGTTATCAACTTGAAAAAGTGGCACCGAGTCGGTGCTTTT
sgRNA Template (Chr24)	T7_Chr24.F	TAATACGACTCACTATAGGACTCGGATCTGGTCCACTGGTTTTAGAGCTAGAAATAGCAAGTTAAAATAAGGCTAGTCCGTTATCAACTTGAAAAAGTGGCACCGAGTCGGTGCTTTT
sgRNA Amplification (Chr12)	T7_DrChr12_Amp	TAATACGACTCACTATAGGTTTCAGGT
sgRNA Amplification (Chr24)	T7_DrChr24_Amp	TAATACGACTCACTATAGGACTCGGA
sgRNA Amplication	sgREV	AAAAGCACCGACTCGGTG
