## Supplementary material for "*Ankfn1* vestibular defects in zebrafish require mutations in both ancestral and derived paralogs": Table S3

### Sheet: Table S3
Oligo Purpose	Oligo Name	Sequence
Danio Chr12 Ankfn1 PCR Genotyping	Chr12_Short_F	TGGCGCATCACTAAAAACAG
Danio Chr12 Ankfn1 PCR Genotyping	Chr12_Short_R	TCGTATCTTGGTGTGGCAAA
Danio Chr24 Ankfn1 PCR Genotyping	Chr24_Short_F	GAAGTGTCTGCCTCCAGGTC
Danio Chr24 Ankfn1 PCR Genotyping	Chr24_Short_R	GTGGCCGTTGTCTCGTATCT
